# Massively parallel genetic perturbation reveals the energetic architecture of an amyloid beta nucleation reaction

**DOI:** 10.1101/2024.07.24.604935

**Authors:** Anna Arutyunyan, Mireia Seuma, Andre J. Faure, Benedetta Bolognesi, Ben Lehner

**Affiliations:** Wellcome Sanger Institute, Cambridge, UK; Institute for Bioengineering of Catalonia (IBEC), The Barcelona Institute of Science and Technology (BIST), Baldiri Reixac 10-12, 08028, Barcelona, Spain; Centre for Genomic Regulation (CRG), The Barcelona Institute for Science and Technology (BIST), Barcelona, Spain; Universitat Pompeu Fabra (UPF), Barcelona, Spain; Institució Catalana de Recerca i Estudis Avançats (ICREA), Barcelona, Spain; Current address: ALLOX, C/ Dr. Aiguader, 88, PRBB Building, 08003 Barcelona, Spain

## Abstract

Amyloid protein aggregates are pathological hallmarks of more than fifty human diseases but how soluble proteins nucleate to form amyloids is poorly understood. Here we use combinatorial mutagenesis, a kinetic selection assay, and machine learning to massively perturb the energetics of the nucleation reaction of amyloid beta (Aβ42), the protein that aggregates in Alzheimer’s disease. In total, we quantify the nucleation rates of >140,000 variants of Aβ42. This allows us to accurately quantify the changes in reaction activation energy for all possible amino acid substitutions in a protein for the first time and, in addition, to quantify >600 energetic interactions between mutations. The data reveal the simple and interpretable genetic architecture of an amyloid nucleation reaction. Strikingly, strong energetic couplings are rare and identify a subset of structural contacts in mature fibrils. Together with the activation energy changes, this strongly suggests that the Aβ42 nucleation reaction transition state is structured in a short C-terminal region, providing a structural model for the reaction that may initiate Alzheimer’s disease. We believe this approach can be widely applied to probe the energetics and transition state structures of protein reactions.
