## Supplementary table 1 for "Massively parallel genetic perturbation reveals the energetic architecture of an amyloid beta nucleation reaction"

### Sheet: Thacker
Ab_variant_full	lambda_thacker	kappa_thacker	k+kn_thacker	k+k2_thacker	mutation_id	GR_shallow_double_mutants	GR_C_terminal_Ab42_mutants	GR_N_terminal_Ab42_mutants	ddEa_joint_model	log_k+kn_thacker	log_k+k2_thacker
DAEFRHDSGYEVHHQKLSFFSEDVGSNKGAIIGLMVGGVVIA	0.1	1.23	556000000	2.8e+16	V-18-S_A-21-S					20.1363	37.871
DAEFRHDSGYEVHHQKLVFFAEDVGSNKGAIIGLMVGGVSIS	0.125	1.86	868000000	6.41e+16	V-40-S_A-42-S		-2.63502			20.5817	38.6992
DAEFRHDSGYEVHHQKLVFFSEDVGSNKGAIIGLMVGGVVIA	0.194	4.73	2090000000	4.14e+17	A-21-S	-0.687336		-0.973073	0.276112	21.4604	40.5646
DAEFRHDSGYEVHHQKLVFFAEDVGSNKGAIIGLMVGGVVIS	0.115	1.72	735000000	5.48e+16	A-42-S	-0.192409	0.4094		0.105567	20.4154	38.5425
DAEFRHDSGYEVHHQKLSFFAEDVGSNKGAIIGLMVGGVVIA	0.00695	1.49	2680000	4.11e+16	V-18-S			-0.945574	0.257805	14.8013	38.2548
DAEFRHDSGYEVHHQKLVFFAEDVGSNKGAIIGLMVGGVSIA	0.18	1.81	1800000000	6.07e+16	V-40-S	-2.9563	-3.12464		1.28592	21.3111	38.6447
DAEFRHDSGYEVHHQKLVFFAEDVGSNKGAIIGLMVGGVVIA	0.0908447	5.72607	458000000	6.07e+17	WT	-0.254861	0.0151576	0.123825	-0.218317	19.9424	40.9473

### Sheet: Yang
Ab_variant_full	kn_yang	k2_yang	mutation_id	GR_shallow_double_mutants	GR_C_terminal_Ab42_mutants	GR_N_terminal_Ab42_mutants	ddEa_joint_model	log_kn_yang	log_k2_yang
DAEFRHDSGYEVHHQKLVFFAEDVGSNKGAIIGLMVGGVVIA	1.58459e-05	27542.3	WT	-0.254861	0.0151576	0.123825	-0.218317	-11.0526	10.2235
DAEFRHDSGYEVHHQKLVFFAENVGSNKGAIIGLMVGGVVIA	0.000954736	2.51189e+07	D-23-N	1.02593		1.32511	-0.36668	-6.95408	17.0391
DAEFRHDSGYEVHHQKLVFFAGDVGSNKGAIIGLMVGGVVIA	0.00645534	1.13501e+07	E-22-G	2.37794		2.17015	-0.891521	-5.04285	16.2447
DAEFRHDSGYEVHHQKLVFFAQDVGSNKGAIIGLMVGGVVIA	0.000574658	676083	E-22-Q	1.72353		2.1482	-0.620139	-7.46174	13.4241
DAEFRHDSGYEVHHQKLVFFAKDVGSNKGAIIGLMVGGVVIA	0.000416865	114815	E-22-K	0.532519		0.764645	-0.143366	-7.78275	11.6511
DAEFRHDSGYEVHHQKLVFFGEDVGSNKGAIIGLMVGGVVIA	7.41277e-05	13182.6	A-21-G	0.136491		0.0424367	0.0051837	-9.50972	9.48665
