## Supplementary table 5 for "Massively parallel genetic perturbation reveals the energetic architecture of an amyloid beta nucleation reaction"

### Sheet: Sheet1
Ab42 structures (PDB) used in analyses of the study
PDB ID	Technique employed for structural determination	Peptide origin
2BEG	H-D exchange NMR + SS-NMR	recombinant,15N labelled
2MXU	SS-NMR	synthetic peptide (Applied Biosystems), 13C-15N labelled
2NAO	SS-NMR + EM	recombinant, 13C-15N labelled
5KK3	MAS NMR	recombinant, 13C-15N labelled
5OQV	Cryo EM + SS-NMR	recombinant, 13C-15N labelled
7Q4B	Cryo EM	fibrils from human brains affected by sporadic or familial AD
7Q4M	Cryo EM	fibrils from human brains affected by sporadic or familial AD
8EZD	Cryo EM	recombinant, fibril growth seeded from brain tissue
8EZE	Cryo EM	recombinant, fibril growth seeded from brain tissue
