## Supplementary table 10 for "Massively parallel genetic perturbation reveals the energetic architecture of an amyloid beta nucleation reaction"

### Sheet: 2BEG
	mean_abs_dddEa	scHA_min	Ab42_position_pair
0	0.543742	10.4713	36_39
1	0.428306	12.993	24_32
2	0.843613	23.2337	32_39
3	0.639822	6.21894	39_41
4	0.285871	17.3719	31_36
5	1.53404	11.1677	32_35
6	0.324261	17.8289	35_41
7	0.551063	11.5188	24_34
8	0.618025	6.08481	40_41
9	0.730305	19.3178	34_40
10	0.243653	18.5522	24_31
11	0.541246	6.30922	34_36
12	0.514989	5.81953	31_32
13	0.497427	5.96482	19_20
14	0.442443	16.5949	34_39
15	0.827985	13.4217	31_35
16	0.245381	25.0945	19_31
17	1.18131	26.3752	32_40
18	0.340826	16.5513	36_41
19	0.185131	21.0663	19_32
20	0.406077	14.0205	20_34
21	0.413937	30.1075	31_40
22	0.734706	14.355	19_34
23	0.425548	26.1806	31_39
24	0.851589	5.77882	34_35
25	0.433174	11.1017	31_34
26	0.487836	19.9946	20_32
27	0.437244	29.451	32_41
28	1.09305	16.9813	35_40
29	0.314078	12.2473	20_24
30	0.365544	25.2685	20_31
31	0.846374	6.846	32_34
32	0.395741	32.3137	31_41
33	0.626191	16.9668	19_24
34	0.386831	22.7614	34_41
35	0.729535	13.0467	36_40
36	0.699876	5.69157	39_40
37	1.90795	5.91251	35_36
38	0.727021	12.1459	35_39
39	0.608543	13.3341	32_36

### Sheet: 2MXU
	mean_abs_dddEa	scHA_min	Ab42_position_pair
0	0.543742	11.0163	36_39
1	0.428306	15.8162	24_32
2	0.843613	12.4109	32_39
3	0.639822	6.47516	39_41
4	0.285871	12.3228	31_36
5	1.53404	8.87877	32_35
6	0.324261	9.16812	35_41
7	0.551063	24.7505	24_34
8	0.618025	5.92953	40_41
9	0.730305	18.1434	34_40
10	0.243653	15.0283	24_31
11	0.541246	5.88623	34_36
12	0.514989	5.74356	31_32
13	0.497427	4.21197	19_20
14	0.442443	12.6951	34_39
15	0.827985	5.60027	31_35
16	0.245381	5.25244	19_31
17	1.18131	18.0133	32_40
18	0.340826	17.4489	36_41
19	0.185131	4.47081	19_32
20	0.406077	17.4989	20_34
21	0.413937	12.3709	31_40
22	0.734706	13.3757	19_34
23	0.425548	7.01756	31_39
24	0.851589	5.56546	34_35
25	0.433174	10.4509	31_34
26	0.487836	8.21635	20_32
27	0.437244	15.4046	32_41
28	1.09305	9.27492	35_40
29	0.314078	5.61716	20_24
30	0.365544	9.06956	20_31
31	0.846374	9.55922	32_34
32	0.395741	10.0187	31_41
33	0.626191	11.4864	19_24
34	0.386831	18.5182	34_41
35	0.729535	15.2197	36_40
36	0.699876	5.84831	39_40
37	1.90795	6.08181	35_36
38	0.727021	3.59351	35_39
39	0.608543	13.9594	32_36

### Sheet: 2NAO
	mean_abs_dddEa	scHA_min	Ab42_position_pair
0	0.543742	6.14502	36_39
1	0.428306	13.2895	24_32
2	0.843613	10.8247	32_39
3	0.639822	6.79274	39_41
4	0.285871	6.70056	31_36
5	1.53404	11.9565	32_35
6	0.324261	18.1837	35_41
7	0.551063	21.6458	24_34
8	0.618025	5.82483	40_41
9	0.730305	18.4508	34_40
10	0.243653	13.8562	24_31
11	0.541246	6.84517	34_36
12	0.514989	5.69623	31_32
13	0.497427	4.07914	19_20
14	0.442443	12.656	34_39
15	0.827985	12.1735	31_35
16	0.245381	5.78904	19_31
17	1.18131	15.9882	32_40
18	0.340826	12.3134	36_41
19	0.185131	4.74383	19_32
20	0.406077	17.3577	20_34
21	0.413937	10.3175	31_40
22	0.734706	12.9538	19_34
23	0.425548	5.58648	31_39
24	0.851589	4.76532	34_35
25	0.433174	10.7904	31_34
26	0.487836	8.87266	20_32
27	0.437244	12.9095	32_41
28	1.09305	17.1825	35_40
29	0.314078	5.36484	20_24
30	0.365544	9.20566	20_31
31	0.846374	8.54293	32_34
32	0.395741	7.57594	31_41
33	0.626191	8.6134	19_24
34	0.386831	17.9162	34_41
35	0.729535	11.835	36_40
36	0.699876	5.8454	39_40
37	1.90795	5.95047	35_36
38	0.727021	11.8387	35_39
39	0.608543	8.64603	32_36

### Sheet: 5KK3
	mean_abs_dddEa	scHA_min	Ab42_position_pair
0	0.543742	6.01007	36_39
1	0.428306	14.56	24_32
2	0.843613	10.4811	32_39
3	0.639822	7.05887	39_41
4	0.285871	7.26119	31_36
5	1.53404	11.055	32_35
6	0.324261	18.0149	35_41
7	0.551063	22.0451	24_34
8	0.618025	5.81825	40_41
9	0.730305	19.1198	34_40
10	0.243653	15.5563	24_31
11	0.541246	8.04093	34_36
12	0.514989	5.80679	31_32
13	0.497427	4.34342	19_20
14	0.442443	13.2911	34_39
15	0.827985	12.1012	31_35
16	0.245381	7.00141	19_31
17	1.18131	15.3543	32_40
18	0.340826	12.5596	36_41
19	0.185131	4.78861	19_32
20	0.406077	15.5962	20_34
21	0.413937	9.62776	31_40
22	0.734706	10.8467	19_34
23	0.425548	5.48711	31_39
24	0.851589	4.80804	34_35
25	0.433174	11.7104	31_34
26	0.487836	8.40616	20_32
27	0.437244	12.6947	32_41
28	1.09305	17.3013	35_40
29	0.314078	5.35119	20_24
30	0.365544	10.6961	20_31
31	0.846374	8.42852	32_34
32	0.395741	7.52265	31_41
33	0.626191	9.92162	19_24
34	0.386831	18.3658	34_41
35	0.729535	11.6398	36_40
36	0.699876	5.83149	39_40
37	1.90795	5.78101	35_36
38	0.727021	11.6949	35_39
39	0.608543	8.89643	32_36

### Sheet: 5OQV
	mean_abs_dddEa	scHA_min	Ab42_position_pair
0	0.543742	11.794	36_39
1	0.428306	19.9783	24_32
2	0.843613	12.5985	32_39
3	0.639822	6.34998	39_41
4	0.285871	16.3994	31_36
5	1.53404	5.78479	32_35
6	0.324261	10.3725	35_41
7	0.551063	26.8833	24_34
8	0.618025	5.7824	40_41
9	0.730305	13.9816	34_40
10	0.243653	14.493	24_31
11	0.541246	6.7306	34_36
12	0.514989	5.79292	31_32
13	0.497427	5.54187	19_20
14	0.442443	15.304	34_39
15	0.827985	10.211	31_35
16	0.245381	5.87669	19_31
17	1.18131	8.94036	32_40
18	0.340826	17.1125	36_41
19	0.185131	11.4417	19_32
20	0.406077	21.7343	20_34
21	0.413937	9.86248	31_40
22	0.734706	18.0561	19_34
23	0.425548	14.9582	31_39
24	0.851589	6.06545	34_35
25	0.433174	12.3949	31_34
26	0.487836	17.6274	20_32
27	0.437244	14.3562	32_41
28	1.09305	5.54718	35_40
29	0.314078	9.7307	20_24
30	0.365544	12.2052	20_31
31	0.846374	7.49958	32_34
32	0.395741	14.7081	31_41
33	0.626191	8.90674	19_24
34	0.386831	19.408	34_41
35	0.729535	13.1086	36_40
36	0.699876	5.49823	39_40
37	1.90795	5.796	35_36
38	0.727021	6.13311	35_39
39	0.608543	10.9095	32_36

### Sheet: 7Q4B
	mean_abs_dddEa	scHA_min	Ab42_position_pair
0	0.543742	11.8185	36_39
1	0.428306	11.1243	24_32
2	0.843613	11.3183	32_39
3	0.639822	6.67336	39_41
4	0.285871	15.9154	31_36
5	1.53404	4.75461	32_35
6	0.324261	10.0448	35_41
7	0.551063	14.9481	24_34
8	0.618025	5.91374	40_41
9	0.730305	12.4716	34_40
10	0.243653	5.81175	24_31
11	0.541246	5.55303	34_36
12	0.514989	5.8515	31_32
13	0.497427	4.615	19_20
14	0.442443	14.986	34_39
15	0.827985	10.5613	31_35
16	0.245381	9.50338	19_31
17	1.18131	6.79182	32_40
18	0.340826	17.0958	36_41
19	0.185131	8.81922	19_32
20	0.406077	9.0933	20_34
21	0.413937	10.0786	31_40
22	0.734706	3.83788	19_34
23	0.425548	15.5642	31_39
24	0.851589	5.89166	34_35
25	0.433174	11.5427	31_34
26	0.487836	6.46685	20_32
27	0.437244	12.2233	32_41
28	1.09305	4.52685	35_40
29	0.314078	5.76701	20_24
30	0.365544	4.90518	20_31
31	0.846374	7.12609	32_34
32	0.395741	13.9629	31_41
33	0.626191	10.1569	19_24
34	0.386831	18.2599	34_41
35	0.729535	12.0681	36_40
36	0.699876	5.84414	39_40
37	1.90795	5.89343	35_36
38	0.727021	6.67685	35_39
39	0.608543	10.172	32_36

### Sheet: 7Q4M
	mean_abs_dddEa	scHA_min	Ab42_position_pair
0	0.543742	12.1951	36_39
1	0.428306	14.862	24_32
2	0.843613	11.9812	32_39
3	0.639822	6.57369	39_41
4	0.285871	15.7303	31_36
5	1.53404	4.86857	32_35
6	0.324261	10.8503	35_41
7	0.551063	19.3999	24_34
8	0.618025	5.84367	40_41
9	0.730305	12.5318	34_40
10	0.243653	8.98237	24_31
11	0.541246	5.44223	34_36
12	0.514989	5.95929	31_32
13	0.497427	5.92089	19_20
14	0.442443	15.6832	34_39
15	0.827985	10.7002	31_35
16	0.245381	11.3825	19_31
17	1.18131	6.95115	32_40
18	0.340826	16.9332	36_41
19	0.185131	13.6809	19_32
20	0.406077	14.2335	20_34
21	0.413937	10.2597	31_40
22	0.734706	13.6134	19_34
23	0.425548	16.0848	31_39
24	0.851589	5.89581	34_35
25	0.433174	11.6678	31_34
26	0.487836	10.3224	20_32
27	0.437244	12.4062	32_41
28	1.09305	5.35734	35_40
29	0.314078	5.48853	20_24
30	0.365544	5.48457	20_31
31	0.846374	7.10259	32_34
32	0.395741	14.0666	31_41
33	0.626191	11.642	19_24
34	0.386831	18.3646	34_41
35	0.729535	11.6574	36_40
36	0.699876	5.8574	39_40
37	1.90795	5.99918	35_36
38	0.727021	6.98436	35_39
39	0.608543	9.89218	32_36

### Sheet: 8EZD
	mean_abs_dddEa	scHA_min	Ab42_position_pair
0	0.543742	12.0112	36_39
1	0.428306	24.8895	24_32
2	0.843613	21.5984	32_39
3	0.639822	8.17008	39_41
4	0.285871	12.2226	31_36
5	1.53404	10.9808	32_35
6	0.324261	10.4009	35_41
7	0.551063	23.9802	24_34
8	0.618025	4.70783	40_41
9	0.730305	14.649	34_40
10	0.243653	19.9315	24_31
11	0.541246	6.16801	34_36
12	0.514989	5.86008	31_32
13	0.497427	4.52559	19_20
14	0.442443	16.4249	34_39
15	0.827985	11.3739	31_35
16	0.245381	7.21379	19_31
17	1.18131	17.9552	32_40
18	0.340826	16.9404	36_41
19	0.185131	12.6706	19_32
20	0.406077	11.2381	20_34
21	0.413937	19.3701	31_40
22	0.734706	7.0584	19_34
23	0.425548	21.7134	31_39
24	0.851589	5.92372	34_35
25	0.433174	5.83498	31_34
26	0.487836	10.9424	20_32
27	0.437244	21.3228	32_41
28	1.09305	6.25797	35_40
29	0.314078	11.6616	20_24
30	0.365544	5.88537	20_31
31	0.846374	7.04947	32_34
32	0.395741	23.4993	31_41
33	0.626191	15.3213	19_24
34	0.386831	18.7517	34_41
35	0.729535	12.6541	36_40
36	0.699876	5.79333	39_40
37	1.90795	5.67993	35_36
38	0.727021	8.76542	35_39
39	0.608543	14.2345	32_36

### Sheet: 8EZE
	mean_abs_dddEa	scHA_min	Ab42_position_pair
0	0.543742	11.954	36_39
1	0.428306	17.2829	24_32
2	0.843613	20.7442	32_39
3	0.639822	5.55987	39_41
4	0.285871	17.7273	31_36
5	1.53404	10.8569	32_35
6	0.324261	9.7891	35_41
7	0.551063	21.0664	24_34
8	0.618025	5.45217	40_41
9	0.730305	12.6915	34_40
10	0.243653	20.115	24_31
11	0.541246	6.12464	34_36
12	0.514989	5.88531	31_32
13	0.497427	5.91809	19_20
14	0.442443	15.6829	34_39
15	0.827985	13.6699	31_35
16	0.245381	30.1421	19_31
17	1.18131	16.5099	32_40
18	0.340826	16.0974	36_41
19	0.185131	27.2036	19_32
20	0.406077	22.6675	20_34
21	0.413937	17.1473	31_40
22	0.734706	30.346	19_34
23	0.425548	22.4026	31_39
24	0.851589	5.73512	34_35
25	0.433174	10.8498	31_34
26	0.487836	20.3051	20_32
27	0.437244	21.9061	32_41
28	1.09305	4.68712	35_40
29	0.314078	4.47637	20_24
30	0.365544	24.059	20_31
31	0.846374	6.14897	32_34
32	0.395741	22.094	31_41
33	0.626191	10.0545	19_24
34	0.386831	18.0615	34_41
35	0.729535	11.7642	36_40
36	0.699876	5.93645	39_40
37	1.90795	5.68789	35_36
38	0.727021	7.65715	35_39
39	0.608543	13.3086	32_36
