## Supplementary table 11 for "Massively parallel genetic perturbation reveals the energetic architecture of an amyloid beta nucleation reaction"

### Sheet: oligos
oligo name	description	oligo sequence
AB_TS_001	forward primer to amplify AB42 region by error-prone PCR for Shallow double mutant library	CAATTTGCAAGGATATCAAGCTGG
AB_TS_002	reverse primer to amplify AB42 region by error-prone PCR for Shallow double mutant library	GCCAGTGAATTGTAATACGACTC
AB_TS_003	forward primer to clone AB42 in the nicking vector	ttccccgaaaagtgcctaggCCAACCACAGTCTCAAGGTGAATTC
AB_TS_004	reverse primer to clone AB42 in the nicking vector	tgttctttcctgcgaagcttGGTGGCGGCCGCTCTAGATTA
AB_TS_005	N-terminal double mutant library nicking oligo position 1	CCA CAG TCT CAA GGT GAA TTC NNK GCA GAG TTC CGA CAT GAC TCA
AB_TS_006	N-terminal double mutant library nicking oligo position 2	CAG TCT CAA GGT GAA TTC GAT NNK GAG TTC CGA CAT GAC TCA GGA
AB_TS_007	N-terminal double mutant library nicking oligo position 3	TCT CAA GGT GAA TTC GAT GCA NNK TTC CGA CAT GAC TCA GGA TAT
AB_TS_008	N-terminal double mutant library nicking oligo position 4	CAA GGT GAA TTC GAT GCA GAG NNK CGA CAT GAC TCA GGA TAT GAA
AB_TS_009	N-terminal double mutant library nicking oligo position 5	GGT GAA TTC GAT GCA GAG TTC NNK CAT GAC TCA GGA TAT GAA GTT
AB_TS_010	N-terminal double mutant library nicking oligo position 6	GAA TTC GAT GCA GAG TTC CGA NNK GAC TCA GGA TAT GAA GTT CAT
AB_TS_011	N-terminal double mutant library nicking oligo position 7	TTC GAT GCA GAG TTC CGA CAT NNK TCA GGA TAT GAA GTT CAT CAT
AB_TS_012	N-terminal double mutant library nicking oligo position 8	GAT GCA GAG TTC CGA CAT GAC NNK GGA TAT GAA GTT CAT CAT CAA
AB_TS_013	N-terminal double mutant library nicking oligo position 9	GCA GAG TTC CGA CAT GAC TCA NNK TAT GAA GTT CAT CAT CAA AAA
AB_TS_014	N-terminal double mutant library nicking oligo position 10	GAG TTC CGA CAT GAC TCA GGA NNK GAA GTT CAT CAT CAA AAA TTG
AB_TS_015	N-terminal double mutant library nicking oligo position 11	TTC CGA CAT GAC TCA GGA TAT NNK GTT CAT CAT CAA AAA TTG GTG
AB_TS_016	N-terminal double mutant library nicking oligo position 12	CGA CAT GAC TCA GGA TAT GAA NNK CAT CAT CAA AAA TTG GTG TTC
AB_TS_017	N-terminal double mutant library nicking oligo position 13	CAT GAC TCA GGA TAT GAA GTT NNK CAT CAA AAA TTG GTG TTC TTT
AB_TS_018	N-terminal double mutant library nicking oligo position 14	GAC TCA GGA TAT GAA GTT CAT NNK CAA AAA TTG GTG TTC TTT GCA
AB_TS_019	N-terminal double mutant library nicking oligo position 15	TCA GGA TAT GAA GTT CAT CAT NNK AAA TTG GTG TTC TTT GCA GAA
AB_TS_020	N-terminal double mutant library nicking oligo position 16	GGA TAT GAA GTT CAT CAT CAA NNK TTG GTG TTC TTT GCA GAA GAT
AB_TS_021	N-terminal double mutant library nicking oligo position 17	TAT GAA GTT CAT CAT CAA AAA NNK GTG TTC TTT GCA GAA GAT GTG
AB_TS_022	N-terminal double mutant library nicking oligo position 18	GAA GTT CAT CAT CAA AAA TTG NNK TTC TTT GCA GAA GAT GTG GGT
AB_TS_023	N-terminal double mutant library nicking oligo position 19	GTT CAT CAT CAA AAA TTG GTG NNK TTT GCA GAA GAT GTG GGT TCA
AB_TS_024	N-terminal double mutant library nicking oligo position 20	CAT CAT CAA AAA TTG GTG TTC NNK GCA GAA GAT GTG GGT TCA AAC
AB_TS_025	N-terminal double mutant library nicking oligo position 21	CAT CAA AAA TTG GTG TTC TTT NNK GAA GAT GTG GGT TCA AAC AAA
AB_TS_026	N-terminal double mutant library nicking oligo position 22	CAA AAA TTG GTG TTC TTT GCA NNK GAT GTG GGT TCA AAC AAA GGT
AB_TS_027	N-terminal double mutant library nicking oligo position 23	AAA TTG GTG TTC TTT GCA GAA NNK GTG GGT TCA AAC AAA GGT GCA
AB_TS_028	N-terminal double mutant library nicking oligo position 24	TTG GTG TTC TTT GCA GAA GAT NNK GGT TCA AAC AAA GGT GCA ATC
AB_TS_029	N-terminal double mutant library nicking oligo position 25	GTG TTC TTT GCA GAA GAT GTG NNK TCA AAC AAA GGT GCA ATC ATT
AB_TS_030	N-terminal double mutant library nicking oligo position 26	TTC TTT GCA GAA GAT GTG GGT NNK AAC AAA GGT GCA ATC ATT GGA
AB_TS_031	N-terminal double mutant library nicking oligo position 27	TTT GCA GAA GAT GTG GGT TCA NNK AAA GGT GCA ATC ATT GGA CTC
AB_TS_032	N-terminal double mutant library nicking oligo position 28	GCA GAA GAT GTG GGT TCA AAC NNK GGT GCA ATC ATT GGA CTC ATG
AB_TS_033	Nicking secondary oligo	GGGCCAGATGGTAAGC
AB_TS_034	C-terminal double mutant library with 105 pooled oligos	CTTTGCAGAAGATGTGGGTTCAAACNNKNNKGCAATCATTGGACTCATGGTGGGCGGTGTTGTCATAGCGTAATCTAGAGCGGCCGCCACC
		CTTTGCAGAAGATGTGGGTTCAAACNNKGGTNNKATCATTGGACTCATGGTGGGCGGTGTTGTCATAGCGTAATCTAGAGCGGCCGCCACC
		CTTTGCAGAAGATGTGGGTTCAAACNNKGGTGCANNKATTGGACTCATGGTGGGCGGTGTTGTCATAGCGTAATCTAGAGCGGCCGCCACC
		CTTTGCAGAAGATGTGGGTTCAAACNNKGGTGCAATCNNKGGACTCATGGTGGGCGGTGTTGTCATAGCGTAATCTAGAGCGGCCGCCACC
		CTTTGCAGAAGATGTGGGTTCAAACNNKGGTGCAATCATTNNKCTCATGGTGGGCGGTGTTGTCATAGCGTAATCTAGAGCGGCCGCCACC
		CTTTGCAGAAGATGTGGGTTCAAACNNKGGTGCAATCATTGGANNKATGGTGGGCGGTGTTGTCATAGCGTAATCTAGAGCGGCCGCCACC
		CTTTGCAGAAGATGTGGGTTCAAACNNKGGTGCAATCATTGGACTCNNKGTGGGCGGTGTTGTCATAGCGTAATCTAGAGCGGCCGCCACC
		CTTTGCAGAAGATGTGGGTTCAAACNNKGGTGCAATCATTGGACTCATGNNKGGCGGTGTTGTCATAGCGTAATCTAGAGCGGCCGCCACC
		CTTTGCAGAAGATGTGGGTTCAAACNNKGGTGCAATCATTGGACTCATGGTGNNKGGTGTTGTCATAGCGTAATCTAGAGCGGCCGCCACC
		CTTTGCAGAAGATGTGGGTTCAAACNNKGGTGCAATCATTGGACTCATGGTGGGCNNKGTTGTCATAGCGTAATCTAGAGCGGCCGCCACC
		CTTTGCAGAAGATGTGGGTTCAAACNNKGGTGCAATCATTGGACTCATGGTGGGCGGTNNKGTCATAGCGTAATCTAGAGCGGCCGCCACC
		CTTTGCAGAAGATGTGGGTTCAAACNNKGGTGCAATCATTGGACTCATGGTGGGCGGTGTTNNKATAGCGTAATCTAGAGCGGCCGCCACC
		CTTTGCAGAAGATGTGGGTTCAAACNNKGGTGCAATCATTGGACTCATGGTGGGCGGTGTTGTCNNKGCGTAATCTAGAGCGGCCGCCACC
		CTTTGCAGAAGATGTGGGTTCAAACNNKGGTGCAATCATTGGACTCATGGTGGGCGGTGTTGTCATANNKTAATCTAGAGCGGCCGCCACC
		CTTTGCAGAAGATGTGGGTTCAAACAAANNKNNKATCATTGGACTCATGGTGGGCGGTGTTGTCATAGCGTAATCTAGAGCGGCCGCCACC
		CTTTGCAGAAGATGTGGGTTCAAACAAANNKGCANNKATTGGACTCATGGTGGGCGGTGTTGTCATAGCGTAATCTAGAGCGGCCGCCACC
		CTTTGCAGAAGATGTGGGTTCAAACAAANNKGCAATCNNKGGACTCATGGTGGGCGGTGTTGTCATAGCGTAATCTAGAGCGGCCGCCACC
		CTTTGCAGAAGATGTGGGTTCAAACAAANNKGCAATCATTNNKCTCATGGTGGGCGGTGTTGTCATAGCGTAATCTAGAGCGGCCGCCACC
		CTTTGCAGAAGATGTGGGTTCAAACAAANNKGCAATCATTGGANNKATGGTGGGCGGTGTTGTCATAGCGTAATCTAGAGCGGCCGCCACC
		CTTTGCAGAAGATGTGGGTTCAAACAAANNKGCAATCATTGGACTCNNKGTGGGCGGTGTTGTCATAGCGTAATCTAGAGCGGCCGCCACC
		CTTTGCAGAAGATGTGGGTTCAAACAAANNKGCAATCATTGGACTCATGNNKGGCGGTGTTGTCATAGCGTAATCTAGAGCGGCCGCCACC
		CTTTGCAGAAGATGTGGGTTCAAACAAANNKGCAATCATTGGACTCATGGTGNNKGGTGTTGTCATAGCGTAATCTAGAGCGGCCGCCACC
		CTTTGCAGAAGATGTGGGTTCAAACAAANNKGCAATCATTGGACTCATGGTGGGCNNKGTTGTCATAGCGTAATCTAGAGCGGCCGCCACC
		CTTTGCAGAAGATGTGGGTTCAAACAAANNKGCAATCATTGGACTCATGGTGGGCGGTNNKGTCATAGCGTAATCTAGAGCGGCCGCCACC
		CTTTGCAGAAGATGTGGGTTCAAACAAANNKGCAATCATTGGACTCATGGTGGGCGGTGTTNNKATAGCGTAATCTAGAGCGGCCGCCACC
		CTTTGCAGAAGATGTGGGTTCAAACAAANNKGCAATCATTGGACTCATGGTGGGCGGTGTTGTCNNKGCGTAATCTAGAGCGGCCGCCACC
		CTTTGCAGAAGATGTGGGTTCAAACAAANNKGCAATCATTGGACTCATGGTGGGCGGTGTTGTCATANNKTAATCTAGAGCGGCCGCCACC
		CTTTGCAGAAGATGTGGGTTCAAACAAAGGTNNKNNKATTGGACTCATGGTGGGCGGTGTTGTCATAGCGTAATCTAGAGCGGCCGCCACC
		CTTTGCAGAAGATGTGGGTTCAAACAAAGGTNNKATCNNKGGACTCATGGTGGGCGGTGTTGTCATAGCGTAATCTAGAGCGGCCGCCACC
		CTTTGCAGAAGATGTGGGTTCAAACAAAGGTNNKATCATTNNKCTCATGGTGGGCGGTGTTGTCATAGCGTAATCTAGAGCGGCCGCCACC
		CTTTGCAGAAGATGTGGGTTCAAACAAAGGTNNKATCATTGGANNKATGGTGGGCGGTGTTGTCATAGCGTAATCTAGAGCGGCCGCCACC
		CTTTGCAGAAGATGTGGGTTCAAACAAAGGTNNKATCATTGGACTCNNKGTGGGCGGTGTTGTCATAGCGTAATCTAGAGCGGCCGCCACC
		CTTTGCAGAAGATGTGGGTTCAAACAAAGGTNNKATCATTGGACTCATGNNKGGCGGTGTTGTCATAGCGTAATCTAGAGCGGCCGCCACC
		CTTTGCAGAAGATGTGGGTTCAAACAAAGGTNNKATCATTGGACTCATGGTGNNKGGTGTTGTCATAGCGTAATCTAGAGCGGCCGCCACC
		CTTTGCAGAAGATGTGGGTTCAAACAAAGGTNNKATCATTGGACTCATGGTGGGCNNKGTTGTCATAGCGTAATCTAGAGCGGCCGCCACC
		CTTTGCAGAAGATGTGGGTTCAAACAAAGGTNNKATCATTGGACTCATGGTGGGCGGTNNKGTCATAGCGTAATCTAGAGCGGCCGCCACC
		CTTTGCAGAAGATGTGGGTTCAAACAAAGGTNNKATCATTGGACTCATGGTGGGCGGTGTTNNKATAGCGTAATCTAGAGCGGCCGCCACC
		CTTTGCAGAAGATGTGGGTTCAAACAAAGGTNNKATCATTGGACTCATGGTGGGCGGTGTTGTCNNKGCGTAATCTAGAGCGGCCGCCACC
		CTTTGCAGAAGATGTGGGTTCAAACAAAGGTNNKATCATTGGACTCATGGTGGGCGGTGTTGTCATANNKTAATCTAGAGCGGCCGCCACC
		CTTTGCAGAAGATGTGGGTTCAAACAAAGGTGCANNKNNKGGACTCATGGTGGGCGGTGTTGTCATAGCGTAATCTAGAGCGGCCGCCACC
		CTTTGCAGAAGATGTGGGTTCAAACAAAGGTGCANNKATTNNKCTCATGGTGGGCGGTGTTGTCATAGCGTAATCTAGAGCGGCCGCCACC
		CTTTGCAGAAGATGTGGGTTCAAACAAAGGTGCANNKATTGGANNKATGGTGGGCGGTGTTGTCATAGCGTAATCTAGAGCGGCCGCCACC
		CTTTGCAGAAGATGTGGGTTCAAACAAAGGTGCANNKATTGGACTCNNKGTGGGCGGTGTTGTCATAGCGTAATCTAGAGCGGCCGCCACC
		CTTTGCAGAAGATGTGGGTTCAAACAAAGGTGCANNKATTGGACTCATGNNKGGCGGTGTTGTCATAGCGTAATCTAGAGCGGCCGCCACC
		CTTTGCAGAAGATGTGGGTTCAAACAAAGGTGCANNKATTGGACTCATGGTGNNKGGTGTTGTCATAGCGTAATCTAGAGCGGCCGCCACC
		CTTTGCAGAAGATGTGGGTTCAAACAAAGGTGCANNKATTGGACTCATGGTGGGCNNKGTTGTCATAGCGTAATCTAGAGCGGCCGCCACC
		CTTTGCAGAAGATGTGGGTTCAAACAAAGGTGCANNKATTGGACTCATGGTGGGCGGTNNKGTCATAGCGTAATCTAGAGCGGCCGCCACC
		CTTTGCAGAAGATGTGGGTTCAAACAAAGGTGCANNKATTGGACTCATGGTGGGCGGTGTTNNKATAGCGTAATCTAGAGCGGCCGCCACC
		CTTTGCAGAAGATGTGGGTTCAAACAAAGGTGCANNKATTGGACTCATGGTGGGCGGTGTTGTCNNKGCGTAATCTAGAGCGGCCGCCACC
		CTTTGCAGAAGATGTGGGTTCAAACAAAGGTGCANNKATTGGACTCATGGTGGGCGGTGTTGTCATANNKTAATCTAGAGCGGCCGCCACC
		CTTTGCAGAAGATGTGGGTTCAAACAAAGGTGCAATCNNKNNKCTCATGGTGGGCGGTGTTGTCATAGCGTAATCTAGAGCGGCCGCCACC
		CTTTGCAGAAGATGTGGGTTCAAACAAAGGTGCAATCNNKGGANNKATGGTGGGCGGTGTTGTCATAGCGTAATCTAGAGCGGCCGCCACC
		CTTTGCAGAAGATGTGGGTTCAAACAAAGGTGCAATCNNKGGACTCNNKGTGGGCGGTGTTGTCATAGCGTAATCTAGAGCGGCCGCCACC
		CTTTGCAGAAGATGTGGGTTCAAACAAAGGTGCAATCNNKGGACTCATGNNKGGCGGTGTTGTCATAGCGTAATCTAGAGCGGCCGCCACC
		CTTTGCAGAAGATGTGGGTTCAAACAAAGGTGCAATCNNKGGACTCATGGTGNNKGGTGTTGTCATAGCGTAATCTAGAGCGGCCGCCACC
		CTTTGCAGAAGATGTGGGTTCAAACAAAGGTGCAATCNNKGGACTCATGGTGGGCNNKGTTGTCATAGCGTAATCTAGAGCGGCCGCCACC
		CTTTGCAGAAGATGTGGGTTCAAACAAAGGTGCAATCNNKGGACTCATGGTGGGCGGTNNKGTCATAGCGTAATCTAGAGCGGCCGCCACC
		CTTTGCAGAAGATGTGGGTTCAAACAAAGGTGCAATCNNKGGACTCATGGTGGGCGGTGTTNNKATAGCGTAATCTAGAGCGGCCGCCACC
		CTTTGCAGAAGATGTGGGTTCAAACAAAGGTGCAATCNNKGGACTCATGGTGGGCGGTGTTGTCNNKGCGTAATCTAGAGCGGCCGCCACC
		CTTTGCAGAAGATGTGGGTTCAAACAAAGGTGCAATCNNKGGACTCATGGTGGGCGGTGTTGTCATANNKTAATCTAGAGCGGCCGCCACC
		CTTTGCAGAAGATGTGGGTTCAAACAAAGGTGCAATCATTNNKNNKATGGTGGGCGGTGTTGTCATAGCGTAATCTAGAGCGGCCGCCACC
		CTTTGCAGAAGATGTGGGTTCAAACAAAGGTGCAATCATTNNKCTCNNKGTGGGCGGTGTTGTCATAGCGTAATCTAGAGCGGCCGCCACC
		CTTTGCAGAAGATGTGGGTTCAAACAAAGGTGCAATCATTNNKCTCATGNNKGGCGGTGTTGTCATAGCGTAATCTAGAGCGGCCGCCACC
		CTTTGCAGAAGATGTGGGTTCAAACAAAGGTGCAATCATTNNKCTCATGGTGNNKGGTGTTGTCATAGCGTAATCTAGAGCGGCCGCCACC
		CTTTGCAGAAGATGTGGGTTCAAACAAAGGTGCAATCATTNNKCTCATGGTGGGCNNKGTTGTCATAGCGTAATCTAGAGCGGCCGCCACC
		CTTTGCAGAAGATGTGGGTTCAAACAAAGGTGCAATCATTNNKCTCATGGTGGGCGGTNNKGTCATAGCGTAATCTAGAGCGGCCGCCACC
		CTTTGCAGAAGATGTGGGTTCAAACAAAGGTGCAATCATTNNKCTCATGGTGGGCGGTGTTNNKATAGCGTAATCTAGAGCGGCCGCCACC
		CTTTGCAGAAGATGTGGGTTCAAACAAAGGTGCAATCATTNNKCTCATGGTGGGCGGTGTTGTCNNKGCGTAATCTAGAGCGGCCGCCACC
		CTTTGCAGAAGATGTGGGTTCAAACAAAGGTGCAATCATTNNKCTCATGGTGGGCGGTGTTGTCATANNKTAATCTAGAGCGGCCGCCACC
		CTTTGCAGAAGATGTGGGTTCAAACAAAGGTGCAATCATTGGANNKNNKGTGGGCGGTGTTGTCATAGCGTAATCTAGAGCGGCCGCCACC
		CTTTGCAGAAGATGTGGGTTCAAACAAAGGTGCAATCATTGGANNKATGNNKGGCGGTGTTGTCATAGCGTAATCTAGAGCGGCCGCCACC
		CTTTGCAGAAGATGTGGGTTCAAACAAAGGTGCAATCATTGGANNKATGGTGNNKGGTGTTGTCATAGCGTAATCTAGAGCGGCCGCCACC
		CTTTGCAGAAGATGTGGGTTCAAACAAAGGTGCAATCATTGGANNKATGGTGGGCNNKGTTGTCATAGCGTAATCTAGAGCGGCCGCCACC
		CTTTGCAGAAGATGTGGGTTCAAACAAAGGTGCAATCATTGGANNKATGGTGGGCGGTNNKGTCATAGCGTAATCTAGAGCGGCCGCCACC
		CTTTGCAGAAGATGTGGGTTCAAACAAAGGTGCAATCATTGGANNKATGGTGGGCGGTGTTNNKATAGCGTAATCTAGAGCGGCCGCCACC
		CTTTGCAGAAGATGTGGGTTCAAACAAAGGTGCAATCATTGGANNKATGGTGGGCGGTGTTGTCNNKGCGTAATCTAGAGCGGCCGCCACC
		CTTTGCAGAAGATGTGGGTTCAAACAAAGGTGCAATCATTGGANNKATGGTGGGCGGTGTTGTCATANNKTAATCTAGAGCGGCCGCCACC
		CTTTGCAGAAGATGTGGGTTCAAACAAAGGTGCAATCATTGGACTCNNKNNKGGCGGTGTTGTCATAGCGTAATCTAGAGCGGCCGCCACC
		CTTTGCAGAAGATGTGGGTTCAAACAAAGGTGCAATCATTGGACTCNNKGTGNNKGGTGTTGTCATAGCGTAATCTAGAGCGGCCGCCACC
		CTTTGCAGAAGATGTGGGTTCAAACAAAGGTGCAATCATTGGACTCNNKGTGGGCNNKGTTGTCATAGCGTAATCTAGAGCGGCCGCCACC
		CTTTGCAGAAGATGTGGGTTCAAACAAAGGTGCAATCATTGGACTCNNKGTGGGCGGTNNKGTCATAGCGTAATCTAGAGCGGCCGCCACC
		CTTTGCAGAAGATGTGGGTTCAAACAAAGGTGCAATCATTGGACTCNNKGTGGGCGGTGTTNNKATAGCGTAATCTAGAGCGGCCGCCACC
		CTTTGCAGAAGATGTGGGTTCAAACAAAGGTGCAATCATTGGACTCNNKGTGGGCGGTGTTGTCNNKGCGTAATCTAGAGCGGCCGCCACC
		CTTTGCAGAAGATGTGGGTTCAAACAAAGGTGCAATCATTGGACTCNNKGTGGGCGGTGTTGTCATANNKTAATCTAGAGCGGCCGCCACC
		CTTTGCAGAAGATGTGGGTTCAAACAAAGGTGCAATCATTGGACTCATGNNKNNKGGTGTTGTCATAGCGTAATCTAGAGCGGCCGCCACC
		CTTTGCAGAAGATGTGGGTTCAAACAAAGGTGCAATCATTGGACTCATGNNKGGCNNKGTTGTCATAGCGTAATCTAGAGCGGCCGCCACC
		CTTTGCAGAAGATGTGGGTTCAAACAAAGGTGCAATCATTGGACTCATGNNKGGCGGTNNKGTCATAGCGTAATCTAGAGCGGCCGCCACC
		CTTTGCAGAAGATGTGGGTTCAAACAAAGGTGCAATCATTGGACTCATGNNKGGCGGTGTTNNKATAGCGTAATCTAGAGCGGCCGCCACC
		CTTTGCAGAAGATGTGGGTTCAAACAAAGGTGCAATCATTGGACTCATGNNKGGCGGTGTTGTCNNKGCGTAATCTAGAGCGGCCGCCACC
		CTTTGCAGAAGATGTGGGTTCAAACAAAGGTGCAATCATTGGACTCATGNNKGGCGGTGTTGTCATANNKTAATCTAGAGCGGCCGCCACC
		CTTTGCAGAAGATGTGGGTTCAAACAAAGGTGCAATCATTGGACTCATGGTGNNKNNKGTTGTCATAGCGTAATCTAGAGCGGCCGCCACC
		CTTTGCAGAAGATGTGGGTTCAAACAAAGGTGCAATCATTGGACTCATGGTGNNKGGTNNKGTCATAGCGTAATCTAGAGCGGCCGCCACC
		CTTTGCAGAAGATGTGGGTTCAAACAAAGGTGCAATCATTGGACTCATGGTGNNKGGTGTTNNKATAGCGTAATCTAGAGCGGCCGCCACC
		CTTTGCAGAAGATGTGGGTTCAAACAAAGGTGCAATCATTGGACTCATGGTGNNKGGTGTTGTCNNKGCGTAATCTAGAGCGGCCGCCACC
		CTTTGCAGAAGATGTGGGTTCAAACAAAGGTGCAATCATTGGACTCATGGTGNNKGGTGTTGTCATANNKTAATCTAGAGCGGCCGCCACC
		CTTTGCAGAAGATGTGGGTTCAAACAAAGGTGCAATCATTGGACTCATGGTGGGCNNKNNKGTCATAGCGTAATCTAGAGCGGCCGCCACC
		CTTTGCAGAAGATGTGGGTTCAAACAAAGGTGCAATCATTGGACTCATGGTGGGCNNKGTTNNKATAGCGTAATCTAGAGCGGCCGCCACC
		CTTTGCAGAAGATGTGGGTTCAAACAAAGGTGCAATCATTGGACTCATGGTGGGCNNKGTTGTCNNKGCGTAATCTAGAGCGGCCGCCACC
		CTTTGCAGAAGATGTGGGTTCAAACAAAGGTGCAATCATTGGACTCATGGTGGGCNNKGTTGTCATANNKTAATCTAGAGCGGCCGCCACC
		CTTTGCAGAAGATGTGGGTTCAAACAAAGGTGCAATCATTGGACTCATGGTGGGCGGTNNKNNKATAGCGTAATCTAGAGCGGCCGCCACC
		CTTTGCAGAAGATGTGGGTTCAAACAAAGGTGCAATCATTGGACTCATGGTGGGCGGTNNKGTCNNKGCGTAATCTAGAGCGGCCGCCACC
		CTTTGCAGAAGATGTGGGTTCAAACAAAGGTGCAATCATTGGACTCATGGTGGGCGGTNNKGTCATANNKTAATCTAGAGCGGCCGCCACC
		CTTTGCAGAAGATGTGGGTTCAAACAAAGGTGCAATCATTGGACTCATGGTGGGCGGTGTTNNKNNKGCGTAATCTAGAGCGGCCGCCACC
		CTTTGCAGAAGATGTGGGTTCAAACAAAGGTGCAATCATTGGACTCATGGTGGGCGGTGTTNNKATANNKTAATCTAGAGCGGCCGCCACC
		CTTTGCAGAAGATGTGGGTTCAAACAAAGGTGCAATCATTGGACTCATGGTGGGCGGTGTTGTCNNKNNKTAATCTAGAGCGGCCGCCACC
AB_TS_035	Combinatorial Combinatorial-1 library oligo containing DTS degenerate codons	TTGCAGAAGATGTGGGTTCAAACAAA - GGTGCADTSDTSGGADTSDTSDTSGGCGGTDTSDTSDTSGCG - TAATCTAGAGCGGCCGCCACC
AB_TS_036	Combinatorial Combinatorial-2 library oligo containing DTS degenerate codons	CAGAGTTCCGACATGACTCAGGATATGAA- GTTCATCATCAAAAATTGGTGDTSDTSGCAGAAGATDTSGGTTCAAACAAAGGTGCADTSDTSGGADTSATGGTGGGCGGTGTTGTCATAGCG - TAATCTAGAGCGGCCGCCACC
AB_TS_037	forward primer for C-terminal double mutant and Combinatorial-1 library amplification	CTTTGCAGAAGATGTGGGTTCAAAC
AB_TS_038	forward primer for Combinatorial-2 library amplification	CAGAGTTCCGACATGACTCAGGATATGAA
AB_TS_039	reverse primer for C-terminal double mutant, Combinatorial-1 and Combinatorial-2 library amplification	GGTGGCGGCCGCTCTAGATTA
AB_TS_040	forward primer for constructing supN-AB(1-27) empty vector	TTCAAAC-TAATCTAGAGCGGCCGCCACC
AB_TS_041	reverse primer for constructing supN-AB(1-27) empty vector	TAGATTA-GTTTGAACCCACATCTTCTGCAAAGAACAC
AB_TS_042	forward primer for constructing supN-AB(1-11) empty vector	CAGGATATGAA-TAATCTAGAGCGGCCGCCACC
AB_TS_043	reverse primer for constructing supN-AB(1-11) empty vector and reverse primer for linearisation of cloning vector supN-AB(1-11)	TTCATATCCTGAGTCATGTCGGAACTCTGC
AB_TS_044	forward primer for linearisation of cloning vectors supN-AB(1-11), supN-AB(1-27)	TAATCTAGAGCGGCCGCCACC
AB_TS_045	reverse primer for linearisation of cloning vector supN-AB(1-27)	GTTTGAACCCACATCTTCTGCAAAGAACAC
AB_TS_046	forward primer for library quantification by qPCR	GCCTACATACCTCGCTCTGC
AB_TS_047	reverse primer for library quantification by qPCR	CAACCCGGTAAGACACGACT
AB_TS_048	Shallow AB42 and N-terminal double mutant library preparation, PCR1. Forward frame-shifted primer with homology to Illumina sequencing primer	CCC TAC ACG ACG CTC TTC CGA TCT CCAACCACAGTCTCAAGGTGAATTC
AB_TS_049	Shallow AB42 and N-terminal double mutant library preparation, PCR1. Forward frame-shifted primer with homology to Illumina sequencing primer	CCC TAC ACG ACG CTC TTC CGA TCTNCCAACCACAGTCTCAAGGTGAATTC
AB_TS_050	Shallow AB42 and N-terminal double mutant library preparation, PCR1. Forward frame-shifted primer with homology to Illumina sequencing primer	CCC TAC ACG ACG CTC TTC CGA TCTNDCCAACCACAGTCTCAAGGTGAATTC
AB_TS_051	Shallow AB42 and N-terminal double mutant library preparation, PCR1. Forward frame-shifted primer with homology to Illumina sequencing primer	CCC TAC ACG ACG CTC TTC CGA TCTNDDCCAACCACAGTCTCAAGGTGAATTC
AB_TS_052	Shallow AB42 and N-terminal double mutant library preparation, PCR1. Forward frame-shifted primer with homology to Illumina sequencing primer	CCC TAC ACG ACG CTC TTC CGA TCTDDDKCCAACCACAGTCTCAAGGTGAATTC
AB_TS_053	Shallow AB42 and N-terminal double mutant library preparation, PCR1. Forward frame-shifted primer with homology to Illumina sequencing primer	CCC TAC ACG ACG CTC TTC CGA TCTDDKKK CCAACCACAGTCTCAAGGTGAATTC
AB_TS_054	Shallow AB42 and N-terminal double mutant library preparation, PCR1. Forward frame-shifted primer with homology to Illumina sequencing primer	CCC TAC ACG ACG CTC TTC CGA TCTDDKKKKCCAACCACAGTCTCAAGGTGAATTC
AB_TS_055	C-terminal double mutant and Combinatorial-1 library preparation, PCR1. Forward frame-shifted primer with homology to Illumina sequencing primer	CCC TAC ACG ACG CTC TTC CGA TCT-CTTTGCAGAAGATGTGGGTTCAAAC
AB_TS_056	C-terminal double mutant and Combinatorial-1 library preparation, PCR1. Forward frame-shifted primer with homology to Illumina sequencing primer	CCC TAC ACG ACG CTC TTC CGA TCT-DCTTTGCAGAAGATGTGGGTTCAAAC
AB_TS_057	C-terminal double mutant and Combinatorial-1 library preparation, PCR1. Forward frame-shifted primer with homology to Illumina sequencing primer	CCC TAC ACG ACG CTC TTC CGA TCT-DRCTTTGCAGAAGATGTGGGTTCAAAC
AB_TS_058	C-terminal double mutant and Combinatorial-1 library preparation, PCR1. Forward frame-shifted primer with homology to Illumina sequencing primer	CCC TAC ACG ACG CTC TTC CGA TCT-DRRCTTTGCAGAAGATGTGGGTTCAAAC
AB_TS_059	C-terminal double mutant and Combinatorial-1 library preparation, PCR1. Forward frame-shifted primer with homology to Illumina sequencing primer	CCC TAC ACG ACG CTC TTC CGA TCT-NNRRCTTTGCAGAAGATGTGGGTTCAAAC
AB_TS_060	C-terminal double mutant and Combinatorial-1 library preparation, PCR1. Forward frame-shifted primer with homology to Illumina sequencing primer	CCC TAC ACG ACG CTC TTC CGA TCT-NNVRACTTTGCAGAAGATGTGGGTTCAAAC
AB_TS_061	Combinatorial-2 library preparation, PCR1. Forward frame-shifted primer with homology to Illumina sequencing primer	CCC TAC ACG ACG CTC TTC CGA TCT - CAGAGTTCCGACATGACTCAGGATATGAA
AB_TS_062	Combinatorial-2 library preparation, PCR1. Forward frame-shifted primer with homology to Illumina sequencing primer	CCC TAC ACG ACG CTC TTC CGA TCT - NCAGAGTTCCGACATGACTCAGGATATGAA
AB_TS_063	Combinatorial-2 library preparation, PCR1. Forward frame-shifted primer with homology to Illumina sequencing primer	CCC TAC ACG ACG CTC TTC CGA TCT - NNCAGAGTTCCGACATGACTCAGGATATGAA
AB_TS_064	Combinatorial-2 library preparation, PCR1. Forward frame-shifted primer with homology to Illumina sequencing primer	CCC TAC ACG ACG CTC TTC CGA TCT - DNNCAGAGTTCCGACATGACTCAGGATATGAA
AB_TS_065	Combinatorial-2 library preparation, PCR1. Forward frame-shifted primer with homology to Illumina sequencing primer	CCC TAC ACG ACG CTC TTC CGA TCT - DKNTCAGAGTTCCGACATGACTCAGGATATGAA
AB_TS_066	Combinatorial-2 library preparation, PCR1. Forward frame-shifted primer with homology to Illumina sequencing primer	CCC TAC ACG ACG CTC TTC CGA TCT - DKTHTCAGAGTTCCGACATGACTCAGGATATGAA
AB_TS_067	Shallow AB42, C-terminal double mutant, Combinatorial-1 and Combinatorial-2 library preparation, PCR1. Reverse frame-shifted primer with homology to Illumina sequencing primer	TTC AGA CGT GTG CTC TTC CGA TCT GGTGGCGGCCGCTCTAGATTA
AB_TS_068	Shallow AB42, C-terminal double mutant, Combinatorial-1 and Combinatorial-2 library preparation, PCR1. Reverse frame-shifted primer with homology to Illumina sequencing primer	TTC AGA CGT GTG CTC TTC CGA TCT NGGTGGCGGCCGCTCTAGATTA
AB_TS_069	Shallow AB42, C-terminal double mutant, Combinatorial-1 and Combinatorial-2 library preparation, PCR1. Reverse frame-shifted primer with homology to Illumina sequencing primer	TTC AGA CGT GTG CTC TTC CGA TCT NHGGTGGCGGCCGCTCTAGATTA
AB_TS_070	Shallow AB42, C-terminal double mutant, Combinatorial-1 and Combinatorial-2 library preparation, PCR1. Reverse frame-shifted primer with homology to Illumina sequencing primer	TTC AGA CGT GTG CTC TTC CGA TCT NHHGGTGGCGGCCGCTCTAGATTA
AB_TS_071	Shallow AB42, C-terminal double mutant, Combinatorial-1 and Combinatorial-2 library preparation, PCR1. Reverse frame-shifted primer with homology to Illumina sequencing primer	TTC AGA CGT GTG CTC TTC CGA TCT HHHHGGTGGCGGCCGCTCTAGATTA
AB_TS_072	Shallow AB42, C-terminal double mutant, Combinatorial-1 and Combinatorial-2 library preparation, PCR1. Reverse frame-shifted primer with homology to Illumina sequencing primer	TTC AGA CGT GTG CTC TTC CGA TCT HHMMMGGTGGCGGCCGCTCTAGATTA
AB_TS_073	Shallow AB42, C-terminal double mutant, Combinatorial-1 and Combinatorial-2 library preparation, PCR1. Reverse frame-shifted primer with homology to Illumina sequencing primer	TTC AGA CGT GTG CTC TTC CGA TCT HHMMMAGGTGGCGGCCGCTCTAGATTA
AB_TS_074	N-terminal double mutant library preparation, PCR1. Reverse frame-shifted primer with homology to Illumina sequencing primer	TTC AGA CGT GTG CTC TTC CGA TCT -CCATGAGTCCAATGATTGCACC
AB_TS_075	N-terminal double mutant library preparation, PCR1. Reverse frame-shifted primer with homology to Illumina sequencing primer	TTC AGA CGT GTG CTC TTC CGA TCT -DCCATGAGTCCAATGATTGCACC
AB_TS_076	N-terminal double mutant library preparation, PCR1. Reverse frame-shifted primer with homology to Illumina sequencing primer	TTC AGA CGT GTG CTC TTC CGA TCT -DDCCATGAGTCCAATGATTGCACC
AB_TS_077	N-terminal double mutant library preparation, PCR1. Reverse frame-shifted primer with homology to Illumina sequencing primer	TTC AGA CGT GTG CTC TTC CGA TCT -DDKCCATGAGTCCAATGATTGCACC
AB_TS_078	N-terminal double mutant library preparation, PCR1. Reverse frame-shifted primer with homology to Illumina sequencing primer	TTC AGA CGT GTG CTC TTC CGA TCT -NDKGCCATGAGTCCAATGATTGCACC
AB_TS_079	N-terminal double mutant library preparation, PCR1. Reverse frame-shifted primer with homology to Illumina sequencing primer	TTC AGA CGT GTG CTC TTC CGA TCT -NDDDDCCATGAGTCCAATGATTGCACC
AB_TS_080	N-terminal double mutant library preparation, PCR1. Reverse frame-shifted primer with homology to Illumina sequencing primer	TTC AGA CGT GTG CTC TTC CGA TCT -NDDDDKCCATGAGTCCAATGATTGCACC
AB_TS_081	Shallow AB42 double mutant library preparation, PCR2. Indexed Illumina sequencing reverse primer	CAAGCAGAAGACGGCATACGAGATAAGAAGACGTGACTGGAGTTCAGACGTGTGCTCTTC
AB_TS_082	Shallow AB42 double mutant library preparation, PCR2. Indexed Illumina sequencing reverse primer	CAAGCAGAAGACGGCATACGAGATATTGCATTGTGACTGGAGTTCAGACGTGTGCTCTTC
AB_TS_083	Shallow AB42 double mutant library preparation, PCR2. Indexed Illumina sequencing reverse primer	CAAGCAGAAGACGGCATACGAGATCCAAGTCAGTGACTGGAGTTCAGACGTGTGCTCTTC
AB_TS_084	Shallow AB42 double mutant library preparation, PCR2. Indexed Illumina sequencing reverse primer	CAAGCAGAAGACGGCATACGAGATCTATCAAGGTGACTGGAGTTCAGACGTGTGCTCTTC
AB_TS_085	Shallow AB42 double mutant library preparation, PCR2. Indexed Illumina sequencing reverse primer	CAAGCAGAAGACGGCATACGAGATGGCGTTGCGTGACTGGAGTTCAGACGTGTGCTCTTC
AB_TS_086	Shallow AB42 double mutant library preparation, PCR2. Indexed Illumina sequencing reverse primer	CAAGCAGAAGACGGCATACGAGATTCTCTCTGGTGACTGGAGTTCAGACGTGTGCTCTTC
AB_TS_087	N-terminal double mutant library preparation, PCR2. Indexed Illumina sequencing reverse primer	CAAGCAGAAGACGGCATACGAGATgacggattGTGACTGGAGTTCAGACGTGTGCTCTTC
AB_TS_088	N-terminal double mutant library preparation, PCR2. Indexed Illumina sequencing reverse primer	CAA GCA GAA GAC GGC ATA CGA GAT tggtatga GTG ACT GGA GTT CAG ACG TGT GCT CTT C
AB_TS_089	N-terminal double mutant library preparation, PCR2. Indexed Illumina sequencing reverse primer	CAA GCA GAA GAC GGC ATA CGA GAT ccatctta GTG ACT GGA GTT CAG ACG TGT GCT CTT C
AB_TS_090	N-terminal double mutant library preparation, PCR2. Indexed Illumina sequencing reverse primer	CAA GCA GAA GAC GGC ATA CGA GAT aagaagac GTG ACT GGA GTT CAG ACG TGT GCT CTT C
AB_TS_091	N-terminal double mutant library preparation, PCR2. Indexed Illumina sequencing reverse primer	CAA GCA GAA GAC GGC ATA CGA GAT aacctcag GTG ACT GGA GTT CAG ACG TGT GCT CTT C
AB_TS_092	N-terminal double mutant library preparation, PCR2. Indexed Illumina sequencing reverse primer	CAA GCA GAA GAC GGC ATA CGA GAT tggcgacg GTG ACT GGA GTT CAG ACG TGT GCT CTT C
AB_TS_093	C-terminal double mutant and Combinatorial-1 library preparation, PCR2. Indexed Illumina sequencing reverse primer. Input A	CAAGCAGAAGACGGCATACGAGATaagaaccaGTGACTGGAGTTCAGACGTGTGCTCTTC
AB_TS_094	C-terminal double mutant and Combinatorial-1 library preparation, PCR2. Indexed Illumina sequencing reverse primer. Input B	CAAGCAGAAGACGGCATACGAGATctatcaagGTGACTGGAGTTCAGACGTGTGCTCTTC
AB_TS_095	C-terminal double mutant and Combinatorial-1 library preparation, PCR2. Indexed Illumina sequencing reverse primer. Input C	CAAGCAGAAGACGGCATACGAGATgttcaggcGTGACTGGAGTTCAGACGTGTGCTCTTC
AB_TS_096	C-terminal double mutant and Combinatorial-1 library preparation, PCR2. Indexed Illumina sequencing reverse primer. Output A	CAAGCAGAAGACGGCATACGAGATtctctctgGTGACTGGAGTTCAGACGTGTGCTCTTC
AB_TS_097	C-terminal double mutant and Combinatorial-1 library preparation, PCR2. Indexed Illumina sequencing reverse primer. Output B	CAAGCAGAAGACGGCATACGAGATgacggattGTGACTGGAGTTCAGACGTGTGCTCTTC
AB_TS_098	C-terminal double mutant and Combinatorial-1 library preparation, PCR2. Indexed Illumina sequencing reverse primer. Output C	CAAGCAGAAGACGGCATACGAGATtggttgacGTGACTGGAGTTCAGACGTGTGCTCTTC
AB_TS_099	Shallow AB42, N-terminal, C-terminal double mutant and Combinatorial-1 library preparation, PCR2. Indexed Illumina sequencing forward primer	AATGATACGGCGACCACCGAGATCTACACTCTTTCCCTACACGACGCTCTTC
AB_TS_100	Combinatorial-2 library preparation, PCR2. Indexed Illumina sequencing reverse primer. Input A	CAAGCAGAAGACGGCATACGAGATccaagtcaGTGACTGGAGTTCAGACGTGTGCTCTTC
AB_TS_101	Combinatorial-2 library preparation, PCR2. Indexed Illumina sequencing reverse primer. Input B	CAAGCAGAAGACGGCATACGAGATatgcttagGTGACTGGAGTTCAGACGTGTGCTCTTC
AB_TS_102	Combinatorial-2 library preparation, PCR2. Indexed Illumina sequencing reverse primer. Input C	CAAGCAGAAGACGGCATACGAGATaagaagacGTGACTGGAGTTCAGACGTGTGCTCTTC
AB_TS_103	Combinatorial-2 library preparation, PCR2. Indexed Illumina sequencing reverse primer. Output A	CAAGCAGAAGACGGCATACGAGATcgcaacggGTGACTGGAGTTCAGACGTGTGCTCTTC
AB_TS_104	Combinatorial-2 library preparation, PCR2. Indexed Illumina sequencing reverse primer. Output B	CAAGCAGAAGACGGCATACGAGATcaacctctGTGACTGGAGTTCAGACGTGTGCTCTTC
AB_TS_105	Combinatorial-2 library preparation, PCR2. Indexed Illumina sequencing reverse primer. Output C	CAAGCAGAAGACGGCATACGAGATaaccgaacGTGACTGGAGTTCAGACGTGTGCTCTTC
AB_TS_106	Combinatorial-2 library preparation, PCR2. Indexed Illumina sequencing forward primer. Input A	AAT GAT ACG GCG ACC ACC GAG ATC TAC AC cataggat ACA CTC TTT CCC TAC ACG ACG CTC TTC
AB_TS_107	Combinatorial-2 library preparation, PCR2. Indexed Illumina sequencing forward primer. Input B	AAT GAT ACG GCG ACC ACC GAG ATC TAC AC attatcga ACA CTC TTT CCC TAC ACG ACG CTC TTC
AB_TS_108	Combinatorial-2 library preparation, PCR2. Indexed Illumina sequencing forward primer. Input C	AAT GAT ACG GCG ACC ACC GAG ATC TAC AC acgctgca ACA CTC TTT CCC TAC ACG ACG CTC TTC
AB_TS_109	Combinatorial-2 library preparation, PCR2. Indexed Illumina sequencing forward primer. Output A	AAT GAT ACG GCG ACC ACC GAG ATC TAC AC cgcatcat ACA CTC TTT CCC TAC ACG ACG CTC TTC
AB_TS_110	Combinatorial-2 library preparation, PCR2. Indexed Illumina sequencing forward primer. Output B	AAT GAT ACG GCG ACC ACC GAG ATC TAC AC caacgcaa ACA CTC TTT CCC TAC ACG ACG CTC TTC
AB_TS_111	Combinatorial-2 library preparation, PCR2. Indexed Illumina sequencing forward primer. Output C	AAT GAT ACG GCG ACC ACC GAG ATC TAC AC aacctgcc ACA CTC TTT CCC TAC ACG ACG CTC TTC
